# Meta-analysis of exhausted CD8+ T cells from *Homo sapiens* and *Mus musculus* provides robust targets for immunotherapy

**DOI:** 10.1101/2021.07.05.451111

**Authors:** Lin Zhang, Yicheng Guo, Hafumi Nishi

## Abstract

T cell exhaustion is a state of T cell dysfunction during chronic infection and cancer. Antibody-targeting immune checkpoint inhibitors to reverse T cell exhaustion is a promising approach for cancer immunotherapy. However, the therapeutic efficacy of known immune checkpoint inhibitors remains low. To expand the potential effective targets to reverse T cell exhaustion, a meta-analysis was performed to integrate seven exhaustion datasets caused by multiple diseases in both humans and mice. In this study, an overlap of 21 upregulated and 37 downregulated genes was identified in human and mouse exhausted CD8+ T cells. These genes were significantly enriched in exhaustion response-related pathways, such as signal transduction, immune system processes, and regulation of cytokine production. Gene expression network analysis revealed that the well-documented exhaustion genes were defined as hub genes in upregulated genes, such as programmed cell death protein 1 and cytotoxic T-lymphocyte associated protein 4. In addition, a weighted gene co-expression analysis identified 175 overlapping genes that were significantly correlated with the exhaustion trait in both humans and mice. This study found that nine genes, including thymocyte selection associated high mobility group box and CD200 receptor 1, were significantly upregulated and highly related to T cell exhaustion. These genes should be additional robust targets for immunotherapy and T-cell dysfunction studies.
