## Supplemental Table 1 for "Meta-analysis of exhausted CD8+ T cells from *Homo sapiens* and *Mus musculus* provides robust targets for immunotherapy"

### Sheet: Human
GSE99531
Run	Sample Name	Title	disease state	cell type	tissue	tumor stage	Layout
SRR5635535	GSM2645545	PD1-high CD8+ T cell [BS-483]	non-small cell lung cancer	CD8+ T cells	lung	IIA	PAIRED
SRR5635536	GSM2645546	PD1-int CD8+ T cell [BS-483]	non-small cell lung cancer	CD8+ T cells	lung	IIA	PAIRED
SRR5635537	GSM2645547	PD1-neg CD8+ T cell [BS-483]	non-small cell lung cancer	CD8+ T cells	lung	IIA	PAIRED
SRR5635538	GSM2645548	PD1-high CD8+ T cell [BS-485]	non-small cell lung cancer	CD8+ T cells	lung	IB	PAIRED
SRR5635539	GSM2645549	PD1-int CD8+ T cell [BS-485]	non-small cell lung cancer	CD8+ T cells	lung	IB	PAIRED
SRR5635540	GSM2645550	PD1-neg CD8+ T cell [BS-485]	non-small cell lung cancer	CD8+ T cells	lung	IB	PAIRED
SRR5635541	GSM2645551	PD1-high CD8+ T cell [BS-278]	non-small cell lung cancer	CD8+ T cells	lung	IB	PAIRED
SRR5635542	GSM2645552	PD1-int CD8+ T cell [BS-278]	non-small cell lung cancer	CD8+ T cells	lung	IB	PAIRED
SRR5635543	GSM2645553	PD1-neg CD8+ T cell [BS-278]	non-small cell lung cancer	CD8+ T cells	lung	IB	PAIRED
SRR5635544	GSM2645554	PD1-high CD8+ T cell [BS-474]	non-small cell lung cancer	CD8+ T cells	lung	IIB	PAIRED
SRR5635545	GSM2645555	PD1-int CD8+ T cell [BS-474]	non-small cell lung cancer	CD8+ T cells	lung	IIB	PAIRED
SRR5635546	GSM2645556	PD1-neg CD8+ T cell [BS-474]	non-small cell lung cancer	CD8+ T cells	lung	IIB	PAIRED
SRR5635547	GSM2645557	PD1-high CD8+ T cell [BS-451]	non-small cell lung cancer	CD8+ T cells	lung	IIA	PAIRED
SRR5635548	GSM2645558	PD1-int CD8+ T cell [BS-451]	non-small cell lung cancer	CD8+ T cells	lung	IIA	PAIRED
SRR5635549	GSM2645559	PD1-neg CD8+ T cell [BS-451]	non-small cell lung cancer	CD8+ T cells	lung	IIA	PAIRED
SRR5635550	GSM2645560	PD1-high CD8+ T cell [BS-358]	non-small cell lung cancer	CD8+ T cells	lung	IB	PAIRED
SRR5635551	GSM2645561	PD1-int CD8+ T cell [BS-358]	non-small cell lung cancer	CD8+ T cells	lung	IB	PAIRED
SRR5635552	GSM2645562	PD1-neg CD8+ T cell [BS-358]	non-small cell lung cancer	CD8+ T cells	lung	IB	PAIRED
SRR5635553	GSM2645563	PD1-high CD8+ T cell [BS-433]	non-small cell lung cancer	CD8+ T cells	lung	IV	PAIRED
SRR5635554	GSM2645564	PD1-int CD8+ T cell [BS-433]	non-small cell lung cancer	CD8+ T cells	lung	IV	PAIRED
SRR5635555	GSM2645565	PD1-neg CD8+ T cell [BS-433]	non-small cell lung cancer	CD8+ T cells	lung	IV	PAIRED
SRR5635556	GSM2645566	PD1-high CD8+ T cell [BS-488]	non-small cell lung cancer	CD8+ T cells	lung	IV	PAIRED
SRR5635557	GSM2645567	PD1-int CD8+ T cell [BS-488]	non-small cell lung cancer	CD8+ T cells	lung	IV	PAIRED
SRR5635558	GSM2645568	PD1-neg CD8+ T cell [BS-488]	non-small cell lung cancer	CD8+ T cells	lung	IV	PAIRED
SRR5635559	GSM2645569	PD1-high CD8+ T cell [BS-200]	non-small cell lung cancer	CD8+ T cells	lung	IIB	PAIRED
SRR5635560	GSM2645570	PD1-int CD8+ T cell [BS-200]	non-small cell lung cancer	CD8+ T cells	lung	IIB	PAIRED
SRR5635561	GSM2645571	PD1-neg CD8+ T cell [BS-200]	non-small cell lung cancer	CD8+ T cells	lung	IIB	PAIRED
SRR5635562	GSM2645572	PD1-high CD8+ T cell [BS-275]	non-small cell lung cancer	CD8+ T cells	lung	IIIA	PAIRED
SRR5635563	GSM2645573	PD1-int CD8+ T cell [BS-275]	non-small cell lung cancer	CD8+ T cells	lung	IIIA	PAIRED
SRR5635564	GSM2645574	PD1-neg CD8+ T cell [BS-275]	non-small cell lung cancer	CD8+ T cells	lung	IIIA	PAIRED
SRR5635565	GSM2645575	PD1-high CD8+ T cell [BS-423]	non-small cell lung cancer	CD8+ T cells	lung	IIIA	PAIRED
SRR5635566	GSM2645576	PD1-int CD8+ T cell [BS-423]	non-small cell lung cancer	CD8+ T cells	lung	IIIA	PAIRED
SRR5635567	GSM2645577	PD1-neg CD8+ T cell [BS-423]	non-small cell lung cancer	CD8+ T cells	lung	IIIA	PAIRED
SRR5635568	GSM2645578	effectory memory T cell [HD-37]	normal	effectory memory T cells	blood	normal	PAIRED
SRR5635569	GSM2645579	effectory memory T cell [HD-55]	normal	effectory memory T cells	blood	normal	PAIRED
SRR5635570	GSM2645580	effectory memory T cell [HD-47]	normal	effectory memory T cells	blood	normal	PAIRED
SRR5635571	GSM2645581	effectory memory T cell [HD-50]	normal	effectory memory T cells	blood	normal	PAIRED
GSE111389
Run	Sample Name	Title	disease state	cell type	tissue	tumor stage	Layout
SRR6805257	GSM3029902	31_PD1-high_RNA-Seq	hepatocellular carcinoma	CD8 T cells	hepatocellular carcinoma tissue		SINGLE
SRR6805258	GSM3029903	31_PD1-intermediate_RNA-Seq	hepatocellular carcinoma	CD8 T cells	hepatocellular carcinoma tissue		SINGLE
SRR6805259	GSM3029904	31_PD1-negative_RNA-Seq	hepatocellular carcinoma	CD8 T cells	hepatocellular carcinoma tissue		SINGLE
SRR6805260	GSM3029905	41_PD1-high_RNA-Seq	hepatocellular carcinoma	CD8 T cells	hepatocellular carcinoma tissue		SINGLE
SRR6805261	GSM3029906	41_PD1-intermediate_RNA-Seq	hepatocellular carcinoma	CD8 T cells	hepatocellular carcinoma tissue		SINGLE
SRR6805262	GSM3029907	41_PD1-negative_RNA-Seq	hepatocellular carcinoma	CD8 T cells	hepatocellular carcinoma tissue		SINGLE
SRR6805263	GSM3029908	48_PD1-high_RNA-Seq	hepatocellular carcinoma	CD8 T cells	hepatocellular carcinoma tissue		SINGLE
SRR6805264	GSM3029909	48_PD1-intermediate_RNA-Seq	hepatocellular carcinoma	CD8 T cells	hepatocellular carcinoma tissue		SINGLE
SRR6805265	GSM3029910	48_PD1-negative_RNA-Seq	hepatocellular carcinoma	CD8 T cells	hepatocellular carcinoma tissue		SINGLE
SRR6805266	GSM3029911	52_PD1-high_RNA-Seq	hepatocellular carcinoma	CD8 T cells	hepatocellular carcinoma tissue		SINGLE
SRR6805267	GSM3029912	52_PD1-intermediate_RNA-Seq	hepatocellular carcinoma	CD8 T cells	hepatocellular carcinoma tissue		SINGLE
SRR6805268	GSM3029913	52_PD1-negative_RNA-Seq	hepatocellular carcinoma	CD8 T cells	hepatocellular carcinoma tissue		SINGLE
SRR6805269	GSM3029914	64_PD1-high_RNA-Seq	hepatocellular carcinoma	CD8 T cells	hepatocellular carcinoma tissue		SINGLE
SRR6805270	GSM3029915	64_PD1-intermediate_RNA-Seq	hepatocellular carcinoma	CD8 T cells	hepatocellular carcinoma tissue		SINGLE
SRR6805271	GSM3029916	64_PD1-negative_RNA-Seq	hepatocellular carcinoma	CD8 T cells	hepatocellular carcinoma tissue		SINGLE
SRR6805272	GSM3029917	69_PD1-high_RNA-Seq	hepatocellular carcinoma	CD8 T cells	hepatocellular carcinoma tissue		SINGLE
SRR6805273	GSM3029918	69_PD1-intermediate_RNA-Seq	hepatocellular carcinoma	CD8 T cells	hepatocellular carcinoma tissue		SINGLE
SRR6805274	GSM3029919	69_PD1-negative_RNA-Seq	hepatocellular carcinoma	CD8 T cells	hepatocellular carcinoma tissue		SINGLE
GSE85530
Run	Sample Name	Title	disease state	cell type	tissue	tumor stage	Layout
SRR6805257	GSM2274923	S32683_106306_hOKT3_R_6mo_CD8_TIGITpos_KLRG1pos_stim_untr	type 1 diabetes (T1D)	CD8+ sorted T-cells	blood		SINGLE
SRR6805258	GSM2274925	S32685_106306_hOKT3_R_6mo_CD8_TIGITneg_KLRG1neg_stim_untr	type 1 diabetes (T1D)	CD8+ sorted T-cells	blood		SINGLE
SRR6805259	GSM2274927	S32687_106306_hOKT3_R_6mo_CD8_TIGITpos_KLRG1pos_stim_untr	type 1 diabetes (T1D)	CD8+ sorted T-cells	blood		SINGLE
SRR6805260	GSM2274929	S32689_106306_hOKT3_R_6mo_CD8_TIGITpos_KLRG1pos_stim_untr	type 1 diabetes (T1D)	CD8+ sorted T-cells	blood		SINGLE
SRR6805261	GSM2274932	S32692_106306_hOKT3_R_6mo_CD8_TIGITneg_KLRG1neg_stim_tr	type 1 diabetes (T1D)	CD8+ sorted T-cells	blood		SINGLE
SRR6805262	GSM2274937	S32697_106306_hOKT3_R_6mo_CD8_TIGITneg_KLRG1neg_stim_untr	type 1 diabetes (T1D)	CD8+ sorted T-cells	blood		SINGLE
SRR6805263	GSM2274939	S32722_106306_hOKT3_R_6mo_CD8_TIGITpos_KLRG1pos_stim_untr	type 1 diabetes (T1D)	CD8+ sorted T-cells	blood		SINGLE
SRR6805264	GSM2274940	S32723_106306_hOKT3_R_6mo_CD8_TIGITneg_KLRG1neg_stim_untr	type 1 diabetes (T1D)	CD8+ sorted T-cells	blood		SINGLE
SRR6805265	GSM2274941	S32724_106306_hOKT3_R_6mo_CD8_TIGITpos_KLRG1pos_stim_untr	type 1 diabetes (T1D)	CD8+ sorted T-cells	blood		SINGLE
SRR6805266	GSM2274942	S32725_106306_hOKT3_R_6mo_CD8_TIGITneg_KLRG1neg_stim_untr	type 1 diabetes (T1D)	CD8+ sorted T-cells	blood		SINGLE
SRR6805267	GSM2274943	S32726_106306_hOKT3_R_6mo_CD8_TIGITpos_KLRG1pos_stim_untr	type 1 diabetes (T1D)	CD8+ sorted T-cells	blood		SINGLE
SRR6805268	GSM2274945	S32728_106306_hOKT3_R_6mo_CD8_TIGITneg_KLRG1neg_stim_tr	type 1 diabetes (T1D)	CD8+ sorted T-cells	blood		SINGLE
SRR6805269	GSM2274948	S32731_106306_hOKT3_R_6mo_CD8_TIGITneg_KLRG1neg_stim_tr	type 1 diabetes (T1D)	CD8+ sorted T-cells	blood		SINGLE
SRR6805270	GSM2274949	S33276_838213_hOKT3_R_6mo_CD8_TIGITpos_KLRG1pos_stim_untr	type 1 diabetes (T1D)	CD8+ sorted T-cells	blood		SINGLE
SRR6805271	GSM2274950	S33277_838213_hOKT3_R_6mo_CD8_TIGITneg_KLRG1neg_stim_untr	type 1 diabetes (T1D)	CD8+ sorted T-cells	blood		SINGLE
SRR6805272	GSM2274951	S33278_838213_hOKT3_R_6mo_CD8_TIGITpos_KLRG1pos_stim_untr	type 1 diabetes (T1D)	CD8+ sorted T-cells	blood		SINGLE
SRR6805273	GSM2274952	S33279_838213_hOKT3_R_6mo_CD8_TIGITneg_KLRG1neg_stim_untr	type 1 diabetes (T1D)	CD8+ sorted T-cells	blood		SINGLE
SRR6805274	GSM2274953	S33280_838213_hOKT3_R_6mo_CD8_TIGITpos_KLRG1pos_stim_untr	type 1 diabetes (T1D)	CD8+ sorted T-cells	blood		SINGLE
SRR4026473	GSM2274954	S33281_838213_hOKT3_R_6mo_CD8_TIGITneg_KLRG1neg_stim_untr	type 1 diabetes (T1D)	CD8+ sorted T-cells	blood		SINGLE
SRR4026474	GSM2274955	S33282_838213_hOKT3_R_6mo_CD8_TIGITpos_KLRG1pos_stim_untr	type 1 diabetes (T1D)	CD8+ sorted T-cells	blood		SINGLE
SRR4026475	GSM2274956	S33283_838213_hOKT3_R_6mo_CD8_TIGITneg_KLRG1neg_stim_untr	type 1 diabetes (T1D)	CD8+ sorted T-cells	blood		SINGLE
SRR4026476	GSM2274957	S33284_838213_hOKT3_R_6mo_CD8_TIGITpos_KLRG1pos_stim_untr	type 1 diabetes (T1D)	CD8+ sorted T-cells	blood		SINGLE
SRR4026477	GSM2274958	S33285_838213_hOKT3_R_6mo_CD8_TIGITneg_KLRG1neg_stim_tr	type 1 diabetes (T1D)	CD8+ sorted T-cells	blood		SINGLE
SRR4026479	GSM2274960	S33287_838213_hOKT3_R_6mo_CD8_TIGITneg_KLRG1neg_stim_tr	type 1 diabetes (T1D)	CD8+ sorted T-cells	blood		SINGLE
SRR4026483	GSM2274964	S33347_618372_hOKT3_R_6mo_CD8_TIGITpos_KLRG1pos_stim_untr	type 1 diabetes (T1D)	CD8+ sorted T-cells	blood		SINGLE
SRR4026484	GSM2274965	S33348_618372_hOKT3_R_6mo_CD8_TIGITneg_KLRG1neg_stim_untr	type 1 diabetes (T1D)	CD8+ sorted T-cells	blood		SINGLE
SRR4026485	GSM2274966	S33349_618372_hOKT3_R_6mo_CD8_TIGITpos_KLRG1pos_stim_untr	type 1 diabetes (T1D)	CD8+ sorted T-cells	blood		SINGLE
SRR4026486	GSM2274967	S33350_618372_hOKT3_R_6mo_CD8_TIGITneg_KLRG1neg_stim_untr	type 1 diabetes (T1D)	CD8+ sorted T-cells	blood		SINGLE
SRR4026487	GSM2274968	S33351_618372_hOKT3_R_6mo_CD8_TIGITpos_KLRG1pos_stim_untr	type 1 diabetes (T1D)	CD8+ sorted T-cells	blood		SINGLE
SRR4026488	GSM2274969	S33352_618372_hOKT3_R_6mo_CD8_TIGITneg_KLRG1neg_stim_tr	type 1 diabetes (T1D)	CD8+ sorted T-cells	blood		SINGLE
SRR4026489	GSM2274970	S33353_618372_hOKT3_R_6mo_CD8_TIGITpos_KLRG1pos_stim_untr	type 1 diabetes (T1D)	CD8+ sorted T-cells	blood		SINGLE
SRR4026490	GSM2274971	S33354_618372_hOKT3_R_6mo_CD8_TIGITneg_KLRG1neg_stim_tr	type 1 diabetes (T1D)	CD8+ sorted T-cells	blood		SINGLE
SRR4026491	GSM2274972	S33355_618372_hOKT3_R_6mo_CD8_TIGITpos_KLRG1pos_stim_untr	type 1 diabetes (T1D)	CD8+ sorted T-cells	blood		SINGLE

### Sheet: Mouse
GSE93006
Run	Sample Name	Title	Layout
SRR5134951	GSM2442410	OTI_r1	SINGLE
SRR5134952	GSM2442410	OTI_r1	SINGLE
SRR5134953	GSM2442410	OTI_r1	SINGLE
SRR5134954	GSM2442410	OTI_r1	SINGLE
SRR5134955	GSM2442411	OTI_r2	SINGLE
SRR5134956	GSM2442412	OTI_r3	SINGLE
SRR5134957	GSM2442413	P14_r1	SINGLE
SRR5134958	GSM2442413	P14_r1	SINGLE
SRR5134959	GSM2442413	P14_r1	SINGLE
SRR5134960	GSM2442413	P14_r1	SINGLE
SRR5134961	GSM2442414	P14_r2	SINGLE
SRR5134962	GSM2442414	P14_r2	SINGLE
SRR5134963	GSM2442414	P14_r2	SINGLE
SRR5134964	GSM2442414	P14_r2	SINGLE
SRR5134965	GSM2442415	P14_r3	SINGLE
SRR5134966	GSM2442415	P14_r3	SINGLE
SRR5134967	GSM2442416	P14_r4	SINGLE
SRR5134968	GSM2442417	P14_r5	SINGLE
GSE84820
Run	Sample Name	Title	Layout
SRR3953384	GSM2251840	WT Acute d30 REP1	PAIRED
SRR3953392	GSM2251848	WT Acute d30 REP2	PAIRED
SRR3953395	GSM2251851	WT Acute d30 REP3	PAIRED
SRR3953416	GSM2251872	WT Acute d30 REP4	PAIRED
SRR3953389	GSM2251845	WT Chronic d30 REP1	PAIRED
SRR3953394	GSM2251850	WT Chronic d30 REP2	PAIRED
GSE83978
Run	Sample Name	Title	Layout
SRR3739008	GSM2224778	Donnor2 d28 Memory Tcf1+	SINGLE
SRR3739010	GSM2224780	Donnor2 d28 Chronic Tcf1+	SINGLE
SRR3739013	GSM2224783	Donnor3 d28 Memory Tcf1+	SINGLE
SRR3739015	GSM2224785	Donnor1 d28 Chronic Tcf1+	SINGLE
SRR3739017	GSM2224787	Donnor4 d28 Memory Tcf1+	SINGLE
SRR3739019	GSM2224789	Donnor4 d28 Chronic Tcf1+	SINGLE
GSE86881
Run	Sample Name	Title	Layout
SRR4205312	GSM2309812	RNA-seq of CD8 T cells from spleen-exhausted_untreated, 1	SINGLE
SRR4205313	GSM2309813	RNA-seq of CD8 T cells from spleen-exhausted_untreated, 2	SINGLE
SRR4205314	GSM2309814	RNA-seq of CD8 T cells from spleen-exhausted_untreated, 3	SINGLE
SRR4205319	GSM2309819	RNA-seq of CD8 T cells from spleen-exhausted_untreated-day235	SINGLE
SRR4205320	GSM2309820	RNA-seq of CD8 T cells from spleen-exhausted_untreated-day160	SINGLE
