## Supplemental Table 2 for "Meta-analysis of exhausted CD8+ T cells from *Homo sapiens* and *Mus musculus* provides robust targets for immunotherapy"

### Sheet: Sheet1
Human		Mouse
Upregulation	Downregulation	Upregulation	Downregulation
NDFIP2	MYH10	ZFP14	SGK3
MT1L	TNFSF8	MIS18BP1	TREML4
MYO1E	SERPINI1	SIRT5	BC005537
RRM2	FBXL14	ZFP937	RPS6
CTLA4	FTH1P2	AC168977.2	GM17275
AC022506.1	MGAT4A	CENPU	RPL9-PS4
BHLHE40-AS1	FAM157B	MOCS3	GM11361
TOX	NDRG2	IFNG	MT-ND2
AFAP1	SPATC1L	GBP10	CT010467.1
PKMYT1	PBXIP1	NRBF2	RPL13
MAP1LC3A	IL1B	GM14419	GM37494
MAMLD1	IGLV3-1	GM25767	RPL37
BATF3	RASGRP3	GM20939	RPS14
RN7SL743P	SNN	GM2436	RPS11
TRAJ13	AC008555.5	FCNA	GM9616
TNIP3	GZMM	TMEM14A	RPL18-PS2
RNU6-786P	IL4I1	GM48720	RPS27RT
MIR3142HG	AC108449.2	PLOD2	GM25890
AC009088.2	TSGA10	TRAV8-2	ZC3H11A
HLA-DMA	TRAV25	GEMIN8	TMEM154
MSC	MIR6516	SEC22A	RPS25
AIMP2	ZFP36L2	CIP2A	RASA4
ASB2	TRAV1-1	ARHGAP39	BBS9
ADGRG1	ETFRF1	ARL10	RPL7A
AC023794.3	IGLV1-47	GM20388	RPS27A-PS2
IGLV2-14	HSPA7	GM28911	TET1
AC090152.1	GPR132	TESK2	SELENOT
TRBV27	GLUL	GM43778	RTN4RL1
TRAJ54	RASA3	GM14085	IL18BP
ENO1P1	TMSB4XP4	GM6741	GM9843
NMB	DECR2	GLCCI1	TRBJ2-1
LDHAP2	DUSP6	STK3	EMP1
CCR5	AL136454.1	LITAF	RPL19-PS11
MIR7848	AL137779.2	TLCD2	RPS15A-PS6
AC145207.3	FTH1	GM3055	RPS18
AL590133.2	ZBTB10	CCNE2	MT-ND4
RPL17-C18orf32	SNORD107	FEN1	RPL26
MIR155HG	IGHV3-11	RNF43	RACK1
ST8SIA1	IGKV1-5	ANKRD46	SLC17A9
FAM184A	PIK3R1	B230354K17RIK	RPS16-PS2
AC078927.1	STX3	GPD2	WDTC1
BUB1B	FOS	IGHV3-6	GM12191
RAD51AP1	TRBV20-1	APOO	SIPA1L3
TIAM2	LIPT2	ZFP41	ZFP652
AKAP5	SNAI3	NANP	RARG
TRAJ22	AC127502.2	GTSE1	APOE
AC008982.1	MYADM	MMD	LST1
TRAJ42	CITED4	RPH3AL	MIR7115
EPOP	SNORD49B	STX11	ESM1
RNU6-1016P	AEBP1	ZFP970	RPS9
C3orf14	GSAP	PRNP	RPL8
CD200R1	CXCR4	MT-TP	PPP1R3E
TOX2	AC005912.1	TRAIP	D17H6S53E
CCL4L2	KIFC2	GM15542	MT-ND5
FAM111B	AC020656.1	TOP2A	RPL41
IKZF4	SMIM14	GM13835	TNFRSF14
RF02195	AHNAK	D130040H23RIK	MIR1901
SETBP1	NME4	TRMT61B	SLC25A23
TRAJ32	WFDC2	GEM	GPNMB
RF00017	MYBL1	MT-TN	GM22614
SNORD36A	ANTXR2	HOOK1	RPL32
AC115102.1	AL590867.2	EID2	ATXN1L
FCRL3	RARA	KDELC1	RPL10-PS3
SLC5A2	HIST4H4	GM47248	GM48719
INPP5F	SNORD32A	KIF18B	GPR183
AP005263.1	NEIL1	MS4A1	CXCR6
LINC01480	LGALS3BP	IRF8	0610009E02RIK
AL022067.1	AL162377.1	CLSPN	SUN2
NCS1	RF02271	CDCA8	1700088E04RIK
AC133644.2	RNU6-890P	HELLS	ACTB
AC120057.2	CCL2	1700012D14RIK	RPL18A
SLC27A2	IGFBP4	NRIP1	TANC1
CLECL1	PERP	ALCAM	DPM3
BLOC1S5-TXNDC5	ARHGAP5	CEP55	FOSB
SECTM1	TRDC	FMNL3	RPL24
HIST1H2AJ	RPL13AP7	IFI44	ABHD15
BCAT1	TMEM63A	DNAJC12	MT-ND3
ENTPD1	AL671277.1	1110065P20RIK	CD79B
RNY3P14	LTB	MT-TC	EEF1B2
MIR4426	DUSP1	GM22107	4833403J16RIK
CCL3L1	GALNT6	GM4814	TNFRSF22
AL928654.2	TF	4632427E13RIK	RPL19
FAM3C2	TRAF4	GM29094	IL18R1
RF00019	RF00004	TCRG-V1	DUSP7
AL512625.3	SNORA12	FAU-PS2	GM19705
AC006111.1	MGLL	ETAA1OS	CLEC12A
RNU6-645P	STAG3	MIR6357	TDRP
CDCA3	RNU6-387P	MIR546	PBX2
MT-TG	AC021188.1	GM22247	BC051226
MT-TL2	RNVU1-7	CKAP2L	IGHV1-58
RF00019	IRF2BPL	LNCPINT	LYZ2
RAMP1	AC095055.1	UHRF1	GM7299
AL157871.4	TC2N	GM14681	KBTBD11
SNORA61	SCML1	GM17494	ADGRE4
TRGJP2	TRAV36DV7	CCNA2	FBRS
SNORA77	P2RY8	GM26130	TRAV23
MELK	CKAP4	PLSCR1	GM49553
TNFRSF9	RAB11FIP5	GM44973	ZSCAN26
ADAM28	HIST1H2BC	IGKV8-24	GM48583
DTHD1	IGLV3-9	GM7609	IFI208
AC080023.2	MT1G	PARD6A	GM35037
SLC2A8	AC105020.2	PGM3	GM10241
AL355816.1	ARL4D	SKA3	PLAC8
LAIR2	LINC002481	GPATCH3	GM3788
AL354798.1	TM4SF1	CCNF	GM27640
PTGES3P2	HSPA2	CENPM	ASS1
RDH10	AL671762.1	XKRX	GPR34
SNORA70	IGHV1-18	CDH23	GM7536
RNU6-268P	IGKV3-11	AC167249.1	UBA52
AL360012.1	SNORD21	GM25744	HBB-BT
ST20-MTHFS	IGHV4-39	MRNIP	MIR142HG
PDCD1	CX3CR1	CSF1	RPL14
AC099329.1	FHL1	DECR1	GPR132
AC009093.8	FGL2	AC153498.1	RPL23
RN7SL653P	PKIG	2810408I11RIK	RPS13
AC092069.1	TMEM71	ABHD4	CARD6
RF02196	GZMK	MTRF1	RPL36
AC011247.2	SNORD20	MARCKSL1	PIM1
CADM1	RPS7P11	CD160	HBB-BS
PDGFA	ENC1	GM38329	HID1
TRBV7-9	IL22	CD38	BOLA2
PIF1	PFN2	CENPP	RPL10A
RF00019	AC004585.1	GM3604	SNHG12
MSC-AS1	TRABD2A	TRAV17	GM5511
MT-TR	GPR183	8430429K09RIK	GM2423
RF00019	2020-03-03	VAULTRC5	RETNLG
RF00413	BACH2	FANCI	GM3362
AL158071.2	CST3	IGHV1-55	RPL22
CHN1	PLEKHB1	SLC25A13	GM10060
RN7SL559P	IGHV3-23	SHCBP1	SERPINB1A
HAVCR2	ANXA1	KCNMB4	RPL14-PS1
KRT86	SVIL	NCAPG2	GM9385
RN7SL246P	DDIT4	CDKN3	TRAJ17
CCL3	AC099336.2	LDHB	GM4540
RF00019	CXCL1	VSIG10L	GM43434
MS4A6A	RNF166	RTL8C	RREB1
RNY4P34	IGKV2D-28	GM15452	MT-TV
RNU7-1	IGLV1-40	5330406M23RIK	SEMA4B
AC009244.1	ATP1B1	HSPE1-PS2	FOSL2
MRPS36P1	IGHD	IGKV1-135	SNORD42A
RAB38	ORM1	KDM8	TRAJ32
CD86	THBS1	CENPE	MS4A6C
TIGIT	TSC22D3	GM45837	GRAP2
CAMK1	RF00019	GM9887	4930486L24RIK
ETV1	SMIM3	IGLC3	GM13166
HECTD2	IGLV3-25	TNFSF13B	CHD3
TRAJ6	ANAPC2	TBC1D7	HP
TNFSF4	RF00003	BIRC5	TRAJ38
AC020978.5	GNLY	NARS2	GGT1
AC090844.1	ZSCAN18	GM10717	SNORD35B
MIR6764	SCARNA4	TRAV14-3	H2-AA
AC073261.1	PPP1R2C	GM6644	GM28935
SCARNA22	TRAV10	TCRG-V3	H2-EB1
AC006064.4	EMP1	MCOLN3	SIRPA
LINC00271	PXN	NEK6	RPS20
TRAJ52	CCR4	GM36298	H2-AB1
AC027319.1	DUSP8	IGLV1	CD40LG
KIR2DL4	TSPAN2	GM4924	RPL23A
RF00019	TRBV5-5	GM3791	GM43302
DRAIC	SLC16A3	CDCA5	C1QA
TRAJ4	BCL9L	F730043M19RIK	PMEPA1
VCAM1	FGR	RYK	GM28959
AC009656.1	SNORD33	TSGA10	ITGB3
MYO7A	HIST1H2BD	NEIL3	GM10522
ATP8B4	IGKV2-28	2010204K13RIK	GM25313
CD200	DNAJB1	ID3	FHOD1
LMCD1	MAFF	MTERF2	THY1
AC013460.1	GPR35	HACL1	KCNJ8
TIMD4	HMGN5	NRARP	C1QC
LINC01943	LMNA	AIRN	SNORD32A
MIR4647	IL3	GM6565	RPL35A
ZBTB20-AS1	CCR7	CAMKMT	MIR142B
RF02105	SNORD59A	GM14117	PRSS12
AC017002.3	FCER1G	2810025M15RIK	PMEL
AL035604.1	GNG8	RASGEF1B	GM49521
HMOX1	PTGDR	TSPAN32	RPLP1
GNG4	AC020765.2	ADGRG1	GM32633
AC145207.2	AL365357.1	PBK	ZBTB4
LINC00515	PDCD4-AS1	FAM57A	ABHD2
IL13	ACSL6	GM36756	RPL17-PS3
MT-TK	RF02166	ZFP955A	RPL13A
ZBED2	RAB13	SLC37A2	RPS10
TMEM155	AC013264.1	4930532G15RIK	TPT1
AL158071.3	IL12RB2	PLK4	NUCB2
TRAJ3	TRGV10	IGKV4-59	GM11808
SNORD15B	EPHA1-AS1	CENPS	RPL31
RF00397	CD40LG	GM14305	MT-CO1
AC243829.4	CXCL8	ITM2A	RN7SK
SNORD104	TUFT1	GM14434	GM47467
GLDC	RPS20P14	GM49172	ATN1
LINC02341	PSMD6-AS2	GZMC	GM22710
SNORD11	GALNT3	GM12808	GM28872
AC090498.1	RPL10P6	SGO1	BICRA
HMGB1P17	IGFBP7	3300002I08RIK	FOXO3
PMCH	CYCSP45	D630039A03RIK	GM4149
FNDC9	F8A3	CSTAD	LGMN
PPIAP45	NCF1	GM39469	IFITM6
MIR155	HRH2	H3F3C	CFB
CXCL13	TGFBI	ABCG2	RPL37A
	LYZ	TIMP2	HCST
	ZMAT1	GM7805	RPL30
	COL1A2	CHN2	RPL11
	ADRB2	GM23419	RPS23
	TNFSF13B	IGLC1	RPS16
	SNORD13E	TWSG1	TLR6
	NUDT4P2	AC183097.1	OAS2
	USP53	SUSD1	RPS7
	RPL34P27	ARMC3	GM17201
	DKK3	GM23245	SH3BP5
	LDLRAP1	ECT2	PPP1R9B
	HIST1H2AC	SNORA65	CLEC4N
	SNORA10B	SPC24	RPL36A
	SERPING1	SUPT3	GM12013
	ULBP2	TMEM147OS	GM37335
	AL592183.1	ZFP119B	PIRB
	AL591895.1	TRIP13	H2-DMB1
	KRT19	EXO1	MIR5121
	SNORD23	MRM2	SLC16A5
	MS4A1	1700001O22RIK	RARA
	GTSF1	E130308A19RIK	GM24452
	SNORD55	GM20689	GM22133
	IGKV3-20	GM14494	TRAJ6
	AC109326.1	POU2AF1	STX1A
	CFB	IFT22	RPL23A-PS3
	LINC02384	GM16283	RPL9-PS6
	C11orf21	GM12184	5830468F06RIK
	EFNA1	TLR7	RPS15
	AC113935.1	SLC22A15	SKI
	RPS27P29	GM15725	RPLP2
	MIR616	MIR8104	FOXO4
	KRT8	EPOP	RPS12
	HIST2H2BE	CCNB1	BCL9L
	AL121845.2	GM49384	GM10076
	KRT18	EOMES	RPL34
	TMEM176B	TIGIT	CSF1R
	AC020571.1	HSPA4L	GM2058
	CEBPD	GNG11	GM14303
	SNORA26	CENPI	RPS15A
	CXCL3	GM21738	GM26083
	MPZL2	ABHD1	BASP1
	IGHV1-3	LCLAT1	TNFRSF26
	MT1XP1	KIF18A	SATB1
	IGLV3-21	TBC1D4	LCN4
	SPARC	APOBEC2	UNC5A
	EPHA1	E2F8	G430095P16RIK
	AL928654.3	PLS3	ZNRF3
	TNFAIP2	HAVCR2	RPS28
	AL591846.1	DTL	GM6472
	UBE2E2	PPFIBP1	RPL37RT
	SNORD3B-1	TMLHE	OPLAH
	YWHAZP5	KIF11	GM16069
	CXCL2	SNORD22	GM10275
	SERPINA1	SLFN10-PS	PLD4
	SYNGR1	TSPAN6	GM28438
	AC004918.1	HGS	RPS15-PS2
	BEX5	BUB1	RPS24
	AC026401.2	GM43058	RPS5
	RF00003	COX11	FCGR3
	CTH	GM13597	AIF1
	ITGA5	ESCO2	MIR7079
	RNU1-134P	6720489N17RIK	TXNIP
	LSR	TRAV6-5	CD300E
	RF01979	SCRN2	GM6136
	FCRL6	CERS6	1700047I17RIK2
	SNORD12C	ZFP213	S1PR1
	RPL21P119	OSGIN1	HSD17B11
	DHRS3	AURKB	VAT1
	TRAV21	KIF2C	TRAJ31
	TRBV4-2	PVRIG	GM25939
	SNORA7A	GM5931	AC113006.1
	AC006064.5	ENPP5	CXCR4
	IGHV1-2	TRAV7-5	F2RL2
	TXK	ZFP599	NEDD4L
	SPINT2	RPL10-PS6	ENG
	C9orf72	SLC25A29	SELENOP
	SNORA84	RAD51	RPS29
	RMRP	CRTAM	FAM78A
	TRBV10-2	CCNB2	GM22077
	SIK1B	GM17173	MPEG1
	AGPAT4	GM26910	RPL27A
	SFTPB	SERPINE2	GPC1
	ITGA6	MYB	TRBJ1-3
	SLCO3A1	GM33782	RAPGEF4
	TSPAN32	CKAP2	GM22068
	WDR86-AS1	PBX4	GM12929
	LARGE2	GM4735	GM25679
	IGLC3	MAGEE1	RPL38
	SERPINF1	GM26049	GM26444
	GDPD5	GM19196	GM22634
	LST1	LAG3	SOCS2
	AL627402.1	PDCD1LG2	CD300A
	S1PR5	GM15536	E030030I06RIK
	MMP9	RAD51AP1	GM29585
	RF00019	GM10226	GM22317
	IL7R	SERP2	SMAD3
	KLF2	CCL3	SNORD14D
	RNU1-120P	TNIP3	GM9830
	AC124312.5	GM11175	HS3ST3B1
	FAM169A	EEA1	MIDN
	IGHG3	NRN1	HIST1H4N
	SNORD94	PFN2	TTYH3
	CXCL16	GM11474	RPS24-PS3
	AC127502.1	GM45236	GM13625
	RPL10AP2	MYBL2	ITGAM
	HIST1H2BG	IGHV6-3	SNORA64
	IGLC2	BCL2A1C	G0S2
	SNORA2C	KLRA7	GM23804
	AC099560.2	SUSD2	IFITM3
	SNORD14D	TRAJ39	GM24270
	SNORD45A	NEK2	RNU1A1
	SNORA11F	CD200R1	GM29243
	RNF144A	MYPOP	FAU
	PLAUR	GM17122	CDKN1B
	ZNF165	CENPF	RPL9-PS7
	S100A9	CT010524.1	RNF144A
	CD300A	GAS2	IFNGR1
	CLU	GM10721	GM12764
	FTH1P10	GM26527	CCL6
	MIR142	D930028M14RIK	PAG1
	SBF2	DYNLT1-PS1	GM13461
	DPP4	PRSS2	TRAJ26
	PCAT1	NAT8F4	IFITM2
	JCHAIN	CD81	GM24245
	SNORD22	KLRA9	MLANA
	ZBTB16	SRGAP3	7330423F06RIK
	EEF1B2P6	GM14295	ITGAE
	TRAV19	PDGFB	RPL27-PS3
	MYOM2	GM15706	PLAUR
	MGP	GM10509	TRAJ7
	FTH1P20	GM22579	SPI1
	CES1	GM37474	TMEM176A
	LGMN	GM24539	KLRB1C
	AC011497.2	CDC6	MIR7067
	AC135068.8	GM17764	ZBTB7B
	SPP1	MXD3	IFNGR2
	IGHV1OR15-1	TRBV1	TMEM176B
	TCF7	GM45778	TRAJ23
	RNU6-476P	GM26870	RNU3A
	AC004832.6	HMMR	TNFRSF23
	APBA2	EPHA3	CTSH
	SEMA4C	AL731706.2	C1QB
	IFNGR2	SPP1	BBC3
	CCDC65	MIR7058	GM20186
	SNORD35A	AC164431.1	GPR141
	AUTS2	PXMP2	GM44313
	FGF9	GM15443	PLATR17
	TRBV4-1	GM10801	TRAJ42
	RNA5SP371	TMEM254C	CTDSP1
	SPON2	GM45716	RPS15A-PS4
	RPL30P4	CELA1	RBM3-PS
	SNORD89	2310031A07RIK	FCER1G
	TRBV24-1	JDP2	PILRA
	CALHM6	GM13509	ADGRE1
	RPL34P18	BC035044	CD63
	NHSL2	GM10719	GM15491
	AL121944.1	DEPDC1A	SLC15A2
	MPP7	2810468N07RIK	HEATR9
	LAIR1	GM10130	EAR2
	LYPD3	IGKV1-110	RPS12-PS3
	SNORD91A	DUSP4	IGFBP4
	PLCB1	RPS11-PS1	GNG12
	TRBV6-1	GM10163	G530012D18RIK
	GFPT2	TMSB15L	GM23935
	SORL1	SPO11	IGSF6
	SSBP2	GCNT1	FAM241A
	TYROBP	CPQ	GM37691
	PLK2	GM16702	RPL39
	C3AR1	MT-TD	GM4208
	COL6A2	MIR8097	MIR7072
	RF00003	TROAP	RNU11
	IRS2	GM49356	PLBD1
	ISCA1P1	ATP1B1	LAIR1
	C1QB	2010109A12RIK	CLEC7A
	LEF1	GM9803	NFAM1
	BCYRN1	AKR1E1	GM10095
	C1QA	NME4	GM35035
	SORBS3	PTGER2	GM25099
	RASGRP2	MT-TR	TFAP4
	EPHA4	TJP2	TGFBI
	KLF3	6430590A07RIK	NUPR1
	TLE1	PPIC	BACH1
	DPEP2	FKBP10	GM14176
	AC093591.1	ART2A-PS	CLEC2D
	IGKC	PLXDC2	CAR6
	GPR15	GM26860	GM24407
	FTH1P7	MELK	ITGA1
	HIST2H2AA4	ARL6	RPL36-PS12
	S1PR1	GM37376	GM17041
	IGFBP3	UBASH3B	NHSL2
	AL161787.1	RAD54L	GM27624
	RN7SL34P	1810062O18RIK	PF4
	CRIP2	KNL1	CHIL5
	LINC00239	TRPS1	MS4A7
	CYB561	FBXL15	GM9320
	IL2	ADRB1	AC169509.1
	RF00015	LRIG1	GM33104
	AL109741.1	GM11998	ANXA1
	MIR6891	CCDC142OS	MIR6989
	TRBV15	5033430I15RIK	GALNT10
	RPS29P5	GM7666	SLCO3A1
	RPL39P3	GM24119	RPL6L
	TIMP1	TCRG-C3	RPS15A-PS5
	IGHG4	MT-TH	GM7331
	TRBV12-5	GM14048	GM18852
	CNN3	TTK	IFI207
	GRASP	TMEM273	GZMM
	FGFBP2	BEND6	GM10132
	HIST2H2AA3	GM2800	SLC6A19
	CACNA1C-AS2	TRAV15-1-DV6-1	TYROBP
	G0S2	BUB1B	RPS21
	IGHA1	MT-TK	TRAJ45
	TRBV6-4	EPHX1	FCGR1
	C1orf162	GM14539	TRGJ2
	TRBV7-3	MIR22HG	RPL17-PS9
	NSG1	GM7582	GM15148
	AL162151.2	MIR6340	AA467197
	TRBV10-3	NINJ2	MT-ND4L
	RNVU1-14	MAP6	SIRPB1C
	LINC02273	SMS-PS	CLEC4A1
	TMIGD2	NUF2	RPL17-PS8
	SPART	HIST3H2BA	LY6I
	IGHG1	GM47586	RPL39-PS
	RF00283	TOX	GM10260
	KLRF1	SYNPO	GM49342
	AQP3	POPDC2	DCT
	RF00019	CD244A	APOBR
	TRBV25-1	GM10108	TRBV26
	VTRNA1-3	6330403K07RIK	GM16534
	AC016596.1	CAR2	TRAV13-2
	MT-TQ	ZFAND4	MIR7686
	PLEKHG3	TNFRSF9	GM9733
	PLAC8	GM10718	GM36161
	ZNF683	BCAT1	RXRA
	PLXDC1	A630023P12RIK	HSPA1B
	MIR663A	GM37560	GM28661
	CCR6	TCRG-V7	LY86
	MIR1244-1	NAIP5	GGT5
	MIR1244-4	GM6851	GM45507
	MIR1244-2	PACSIN1	GM15429
	RPL41P5	EPCAM	SNHG9
	RPL41P1	GM14125	IL7R
		GM35363	QPCT
		HIC1	1700027A07RIK
		D630008O14RIK	TMA7-PS
		POC1A	GM43652
		MIR1931	CLEC4A3
		CD83	AC122413.1
		ENPP2	GM2581
		GM32687	RNASE6
		GM12854	WFDC17
		GM10169	GM9844
		CXCR5	TRAV7-6
		P2RX7	GM10925
		KCNIP3	GM14414
		GM16550	RNU2-10
		KLRA3	GM49346
		PHACTR2	TRBV20
		SPRY1	GM14633
		GM20402	GM23971
		IGHD	TRDV4
		GM10180	GM24950
		FCRL1	SPARCL1
		XCL1	GM23849
		GM47308	GM11966
		ITGAD	CD300LD
		KNTC1	I830127L07RIK
		GM10736	RPS10-PS2
		9630013D21RIK	IL15
		NR4A2	GM24357
		GM44148	DKKL1
		GM15433	PTGDS
		MSL3L2	TRAV15N-2
		SNORA73B	TRAV15D-2-DV6D-2
		MORN2	GM37988
		GM9790	AQP3
		GM15387	MIR5125
		GM28942	GM10268
		GM17745	IL1RN
		ICA1	KLRA2
		2020-09-04	SNORD57
		MYO1E	THRA
		1700011L03RIK	AXIN2
		MIR155HG	FCGRT
		B4GALT4	BLOC1S2-PS
		GM24451	LY6C2
		GM10182	ALOX5AP
		IKZF2	CD300C2
		DUSP14	TRIM30C
		CXXC5	CD36
		EGR2	ADGRG5
		PDCD1	IFI205
		CYTH3	FCGR4
		GM7334	GM17134
		AC122217.2	GM25745
		GM10157	FES
		CAAA01147332.1	TLE1
		IZUMO1R	RPS13-PS1
		GM26377	IL1B
		FAM69B	ZFP683
		PRR5L	ST8SIA1
		ART3	GM7618
		RASGEF1A	LRRC75B
		HIST1H1B	GM27486
		GM11518	GM18537
		CCL1	LYPD6B
		4930417O13RIK	CCL2
		CD22	WFIKKN2
		TNFRSF4	ITGAX
		RGS16	CCL8
		GM10273	SNORD58B
		HIST1H2AP	CLEC4A2
		GM10197	GM28437
		NEFH	TREML2
		CD200R2	HSPA1A
		GM11579	GM47441
		GPM6B	ARL4C
		GLP1R	IFITM1
		ST6GALNAC3	P2RY14
		CD200	SNORD118
		BACE2	IL12RB2
		A930002I21RIK	TYRP1
		TG	GM27529
		IL1R2	LY6G5B
		2900026A02RIK	GM27597
		PERP	GM24265
		IGHG3	LY6C1
		GM37401	GM27288
		HMGN3	SLAMF8
		ITIH5	GM13392
		COCH	GM48909
		SOSTDC1	GM27907
		GM11454	GM21887
		GM6637	SCARNA17
		ZBTB32	GM22513
		BC002163	GM27517
		GM12338	DDIT3
		OCIAD2	TRAJ47
		IL21	FCGR2B
		GM4956	AC133103.5
		1700019D03RIK	EYA2
		TOX2	GM20529
		TNFSF4	GM48990
		NRGN	GM46209
		TRBV12-1	GM10193
		CCR6	PILRB2
		PENK	CCR2
			CNR2
			VIPR1
			GM11702
			TRAV14N-3
			SNORD104
			SNORD13
			TRAJ9
			GM44419
			TRAJ58
			TRAJ49
			GM26825
			MIR3064
			CYP2S1
			GM10222
			PILRB1
			GM15459
			GM14039
			RNU3B2
			GM10263
			RNU3B4
			RNU3B3
			RNU3B1
			RPL17-PS10
			AY036118
			TRAJ37
			AQP9
			MT-TS1
			TRDJ1
			TRAJ48
