## Supplemental Table 3 for "Meta-analysis of exhausted CD8+ T cells from *Homo sapiens* and *Mus musculus* provides robust targets for immunotherapy"

### Sheet: Sheet1
Human
Name	ES	NES	NOM p-val
GSE9650_EXHAUSTED_VS_MEMORY_CD8_TCELL_UP	-0.491701	-1.89777	0
GSE9650_NAIVE_VS_EFF_CD8_TCELL_DN	-0.477329	-1.84571	0
GSE41867_DAY6_VS_DAY8_LCMV_CLONE13_EFFECTOR_CD8_TCELL_UP	-0.49215	-1.9136	0
GSE24081_CONTROLLER_VS_PROGRESSOR_HIV_SPECIFIC_CD8_TCELL_DN	-0.532616	-1.88782	0.00205339
GSE41867_NAIVE_VS_DAY6_LCMV_ARMSTRONG_EFFECTOR_CD8_TCELL_DN	-0.388937	-1.5352	0.00421941
GSE9650_EFFECTOR_VS_MEMORY_CD8_TCELL_UP	-0.447367	-1.79902	0.00814664
GSE9650_NAIVE_VS_EXHAUSTED_CD8_TCELL_DN	-0.405838	-1.61108	0.00840336
GSE9650_EFFECTOR_VS_EXHAUSTED_CD8_TCELL_DN	-0.421188	-1.62918	0.00858369
GSE26495_NAIVE_VS_PD1HIGH_CD8_TCELL_DN	-0.479517	-1.75497	0.00865801
GSE41867_DAY6_EFFECTOR_VS_DAY30_EXHAUSTED_CD8_TCELL_LCMV_CLONE13_UP	-0.400146	-1.57132	0.0145228
GSE9650_GP33_VS_GP276_LCMV_SPECIFIC_EXHAUSTED_CD8_TCELL_UP	-0.373135	-1.45327	0.0423729
GSE26495_NAIVE_VS_PD1LOW_CD8_TCELL_DN	-0.416259	-1.56488	0.049676
Mouse
Name	ES	NES	NOM p-val
GSE41867_NAIVE_VS_EFFECTOR_CD8_TCELL_UP	-0.509407	-1.72949	0
GSE41867_NAIVE_VS_DAY8_LCMV_EFFECTOR_CD8_TCELL_UP	-0.487123	-1.68143	0
GSE9650_EFFECTOR_VS_EXHAUSTED_CD8_TCELL_DN	-0.471118	-1.60668	0
GSE9650_NAIVE_VS_MEMORY_CD8_TCELL_UP	-0.447984	-1.58717	0.0039604
GSE41867_DAY8_EFFECTOR_VS_DAY30_EXHAUSTED_CD8_TCELL_LCMV_CLONE13_UP	-0.462901	-1.72905	0.004
GSE9650_EXHAUSTED_VS_MEMORY_CD8_TCELL_UP	-0.546775	-1.77478	0.010101
GSE41867_NAIVE_VS_DAY15_LCMV_EFFECTOR_CD8_TCELL_UP	-0.468355	-1.62397	0.0119522
GSE9650_EFFECTOR_VS_MEMORY_CD8_TCELL_UP	-0.521755	-1.82193	0.012024
GSE41867_NAIVE_VS_DAY15_LCMV_CONE13_EFFECTOR_CD8_TCELL_DN	-0.455138	-1.60099	0.0175781
GSE41867_DAY6_VS_DAY8_LCMV_ARMSTRONG_EFFECTOR_CD8_TCELL_UP	-0.389169	-1.49249	0.0198413
GSE41867_NAIVE_VS_EFFECTOR_CD8_TCELL_DN	-0.497623	-1.6848	0.023622
KAMMINGA_EZH2_TARGETS	-0.80493	-1.59815	0.0268041
GSE41867_NAIVE_VS_DAY30_LCMV_ARMSTRONG_MEMORY_CD8_TCELL_UP	-0.448915	-1.5095	0.0302419
GSE41867_DAY8_EFFECTOR_VS_DAY30_MEMORY_CD8_TCELL_LCMV_ARMSTRONG_UP	-0.457771	-1.5748	0.0318091
GSE41867_NAIVE_VS_DAY15_LCMV_ARMSTRONG_EFFECTOR_CD8_TCELL_UP	-0.386653	-1.49642	0.0327198
GSE24026_PD1_LIGATION_VS_CTRL_IN_ACT_TCELL_LINE_DN	-0.499151	-1.62967	0.0362903
GSE9650_NAIVE_VS_EXHAUSTED_CD8_TCELL_DN	-0.394811	-1.48437	0.0455487
